# Organoid modeling of tumor-associated macrophages reveals phagocytosis checkpoint blockade-induced conversion to an immunosuppressive SPP1+ phenotype

**DOI:** 10.64898/2026.05.06.722767

**Authors:** Michitaka Nakano, Lyong Heo, Yu-Ping Yang, Lorena P. Munoz, Yihua Liu, Lei Zhao, Juhyung Park, Eirini Tsekitsidou, Anthony Francois, Jie Liu, Aaron C. Trotman-Grant, Maria Fernanda Henao Echeverri, Cara C. Rada, Edward Tran, Arya Khokhar, Kanako Yuki, Asmita Bhattacharya, Hudson T. Horn, Roel Polak, Leonard N. Yenwongfai, Ying Li, Matt Peach, Emon Nasajpour, Ana Jimena Pavlovitch-Bedzyk, Anne Lynn S. Chang, Michael Lim, Claudia K. Petritsch, Melanie Hayden Gephart, John T. Leppert, Ramesh V. Nair, Mark M. Davis, Michael C. Bassik, Melody Zhang, Jared Odegard, Jamie G. Bates, Lawrence L. K. Leung, Ravindra Majeti, Calvin J. Kuo

## Abstract

Tumor-associated macrophages (TAM) exert essential functions during the immune response to cancer. However, investigations of TAM within a native human tumor microenvironment (TME) have been impeded by a lack of appropriate model systems. Here, patient-derived organoids (PDO) from air-liquid interface (ALI)-grown tumor fragments, containing a human TME that encompassed stroma and immune subsets, robustly preserved TAM that were maintained by endogenous CSF-1 and appropriately responded to polarization signals. Antibody blockade of the CD47 regulatory checkpoint in organoids stimulated phagocytosis and remodeled TAM cytokine secretion profiles that were confirmed in anti-CD47 phase I trial patients. Amongst PDO histologies screened, anti-CD47 tumor killing was notable in clear cell renal cell carcinoma (ccRCC) which was associated with increased TAM infiltration. PDO contained diverse previously described TAM subsets; however, anti-CD47 reprogrammed organoid TAM toward an immunosuppressive SPP1+ phenotype, highlighting a negative feedback mechanism. Our findings uncover a resistance circuit engaged by macrophage checkpoint blockade and position ALI PDO as a robust translational platform for dissecting human macrophage biology and informing precision immunotherapy.
