## Supplementary Table S1 for "Organoid modeling of tumor-associated macrophages reveals phagocytosis checkpoint blockade-induced conversion to an immunosuppressive SPP1+ phenotype"

### Sheet: Sheet1
Supplementary Table S1
Study ID	Age	Sex	Histology
ccRCC_1	54	F	Clear cell renal cell carcinoma, who/isup grade 3
ccRCC_2	71	M	Clear cell renal cell carcinoma with focal rhabdoid differentiation
ccRCC_3	81	M	Clear cell renal cell carcinoma
ccRCC_4	59	M	Clear cell renal cell carcinoma with tumor necrosis and rhabdoid differentiation
ccRCC_5	68	M	Clear cell renal cell carcinoma
ccRCC_6	69	F	Clear cell renal cell carcinoma, grade 2
ccRCC_7	64	F	Clear cell renal cell carcinoma
ccRCC_8	67	M	Clear cell renal cell carcinoma
ccRCC_9	49	M	Clear cell renal cell carcinoma
ccRCC_10	78	F	Clear cell renal cell carcinoma
ccRCC_11	74	M	Clear cell renal cell carcinoma
ccRCC_12	76	M	Clear cell renal cell carcinoma
ccRCC_13	76	M	Clear cell renal cell carcinoma, grade 2
ccRCC_14	60	M	Clear cell renal cell carcinoma, 6.5 cm, grade 2
ccRCC_15	65	M	Clear cell renal cell carcinoma
ccRCC_16	65	F	Clear cell renal cell carcinoma, grade 3
ccRCC_17	63	M	Clear cell renal cell carcinoma, grade 3
ccRCC_18	79	M	Clear cell renal cell carcinoma
ccRCC_19	53	F	Clear cell renal cell carcinoma, measuring 6.0 cm, WHO/ISUP grade 3
ccRCC_20	68	M	Clear cell renal cell carcinoma
ccRCC_21	67	M	Clear cell renal cell carcinoma
ccRCC_22	58	M	Clear cell renal cell carcinoma, WHO/ISUP grade 3
ccRCC_23	62	M	Clear cell renal cell carcinoma
ccRCC_24	48	M	Clear cell renal cell carcinoma, WHO Grade 2
ccRCC_25	64	M	Metastatic clear cell renal cell carcinoma
ccRCC_26	68	M	Clear cell renal cell carcinoma, who/isup grade 4
ccRCC_27	82	F	Renal cell carcinoma, clear cell type
ccRCC_28	55	F	Clear cell renal cell carcinoma
ccRCC_29	45	M	Clear cell renal cell carcinoma
ccRCC_30	75	M	Clear cell renal cell carcinoma, WHO Grade 4
ccRCC_31	67	M	Clear cell renal cell carcinoma
ccRCC_32	88	F	Clear cell renal cell carcinoma, WHO/ISUP grade 3, measuring 5.7 cm
ccRCC_33	60	M	Clear cell renal cell carcinoma with sarcomatoid differentiation, WHO/ISUP grade 4
ccRCC_34	65	M	Clear cell renal cell carcinoma, WHO/ISUP grade 3
ccRCC_35	79	M	Clear cell renal cell carcinoma
ccRCC_36	68	M	Clear cell renal cell carcinoma, grade 2
ccRCC_37	58	M	Multifocal renal cell carcinoma, clear cell type, WHO/ISUP grade 3
ccRCC_38	77	M	Clear cell renal cell carcinoma, WHO/ISUP Grade 2
ccRCC_39	60	F	Renal cell carcinoma, clear cell type
ccRCC_40	75	F	Clear cell renal cell carcinoma
ccRCC_41	55	M	Clear cell renal cell carcinoma
ccRCC_42	73	M	Clear cell renal cell carcinoma
ccRCC_43	55	F	Clear cell renal cell carcinoma
ccRCC_44	64	M	Clear cell renal cell carcinoma, grade 2
ccRCC_45	70	F	Clear cell renal cell carcinoma, grade 2
ccRCC_46	56	M	Clear cell renal cell carcinoma
ccRCC_47	73	M	Clear cell renal cell carcinoma
ccRCC_48	65	M	Clear cell renal cell carcinoma, WHO/ISUP grade 2, measuring 8.5 cm
ccRCC_49	74	M	Clear cell renal cell carcinoma, grade2
ccRCC_50	90	F	Clear cell renal cell carcinoma, grade3, pT3a
ccRCC_51	59	F	Clear cell renal cell carcinoma, pT3a
ccRCC_52	71	M	Clear cell renal cell carcinoma, rhabdoid features, pT3a
ccRCC_53	76	F	Clear cell renal cell carcinoma, grade2, pT1a
ccRCC_54	66	M	Clear cell renal cell carcinoma, grade4, Rhabdoid feature, pT3a
ccRCC_55	75	F	Clear cell renal cell carcinoma, grade3, pT3a
ccRCC_56	65	M	Clear cell renal cell carcinoma, grade3, pT3a
ccRCC_57	78	F	Clear cell renal cell carcinoma
ccRCC_58	40	F	Clear cell renal cell carcinoma
ccRCC_59	64	F	Clear cell renal cell carcinoma
ccRCC_60	60	M	Clear cell renal cell carcinoma
ccRCC_61	44	M	Clear cell renal cell carcinoma
ccRCC_62	74	F	Clear cell renal cell carcinoma
ccRCC_63	38	M	Clear cell renal cell carcinoma
ccRCC_64	67	M	Clear cell renal cell carcinoma
ccRCC_65	73	M	Clear cell renal cell carcinoma
ccRCC_66	65	F	Clear cell renal cell carcinoma
ccRCC_67	58	M	Clear cell renal cell carcinoma
NSCLC_1	76	F	Well-differentiated adenocarcinoma, papillary predominant2
NSCLC_2	74	F	Invasive adenocarcinoma, acinar predominant
NSCLC_3	72	F	Moderately differentiated adenocarcinoma with central necrosis
NSCLC_4	77	M	Poorly differentiated keratinizing squamous cell carcinoma / necrotic squamous cell carcinoma
NSCLC_5	82	M	Poorly differentiated adenocarcinoma
NSCLC_6	76	M	Moderately to poorly DIFFERENTIATED adenocarcinoma
NSCLC_7	66	F	Well differentiated adenocarcinoma
NSCLC_8	77	M	MULTIFOCAL ADENOCARCINOMA: -- FETAL-TYPE adenocarcinoma, HIGH-GRADE
NSCLC_9	54	F	Well-differentiated adenocarcinoma, papillary predominant
NSCLC_10	78	M	Poorly-differentiated adenocarcinoma
NSCLC_11	63	F	Invasive moderately differentiated squamous cell carcinoma
NSCLC_12	70	F	Moderately-to-poorly differentiated invasive adenocarcinoma
NSCLC_13	71	F	Invasive adenocarcinoma, acinar predominant
NSCLC_14	73	F	Moderately-differentiated adenocarcinoma
NSCLC_15	79	F	Well-differentiated adenocarcinoma, papillary-predominant, 1.3 cm
NSCLC_16	69	M	Residual invasive adenocarcinoma, acinar predominant
NSCLC_17	80	M	Acinar predominant adenocarcinoma, 4.0 cm
NSCLC_18	62	M	Invasive keratinizing squamous cell carcinoma, moderately to poorly differentiated
NSCLC_19	78	F	Residual moderately-differentiated adenocarcinoma with extensive treatment effect
NSCLC_20	76	F	Invasive moderately differentiated adenocarcinoma
NSCLC_21	75	M	Invasive poorly differentiated adenocarcinoma
NSCLC_22	71	M	Residual invasive adenocarcinoma with treatment effect
NSCLC_23	73	F	Moderately differentiated adenocarcinoma, Acinar predominant
NSCLC_24	85	M	Poorly differentiated adenosquamous cell carcinoma
NSCLC_25	89	M	Invasive poorly differentiated, nonkeratinizing squamous cell carcinoma
NSCLC_40	56	F	Poorly differentiated non-small cell carcinoma
NSCLC_41	64	F	Invasive mucinous adenocarcinoma
NSCLC_42	79	F	Moderately-differentiated adenocarcinoma
NSCLC_26	69	M	Adenocarcinoma, predominantly mucinous type
NSCLC_27	83	M	Invasive mucinous adenocarcinoma
NSCLC_28	31	M	Moderately differentiated keratinizing squamous cell carcinoma
NSCLC_29	75	F	Invasive, well-differentiated mixed mucinous and non-mucinous adenocarcinoma
NSCLC_30	61	F	Invasive poorly differentiated adenocarcinoma
NSCLC_31	70	M	Well-differentiated adenocarcinoma, acinar predominant
NSCLC_32	76	F	Invasive moderately differentiated adenocarcinoma, papillary predominant
NSCLC_33	80	M	Moderately differentiated adenocarcinoma consistent with lung primary
NSCLC_34	70	M	Moderately-differentiated adenocarcinoma, acinar type
NSCLC_35	77	F	Invasive poorly differentiated adenocarcinoma, acinar predominant, 3.9 cm
NSCLC_36	64	F	Invasive pulmonary adenocarcinoma arising in a acinar-predominant adenocarcinoma
NSCLC_37	85	F	Invasive poorly-differentiated adenocarcinoma, micropapillary type
NSCLC_38	86	F	Invasive moderately-differentiated adenocarcinoma, acinar type
NSCLC_39	68	M	Poorly differentiated adenocarcinoma
NSCLC_40	56	F	Poorly differentiated SMARCA4 deficient non-small cell carcinoma、BRG1 loss、ttf1 nega
NSCLC_41	64	F	Invasive mucinous adenocarcinoma, pt3, PDL1 negative
NSCLC_42	79	F	Moderately-differentiated adenocarcinoma, pt1, EGFR mut, PDL1 nega
NSCLC_43	85	F	Invasive adenocarcinoma, lepidic pattern predominant
NSCLC_44	44	F	Poorly differentiated adenocarcinoma
NSCLC_45	81	M	Mucinous adenocarcinoma
NSCLC_46	75	F	Poorly differentiated invasive adenocarcinoma
CRC_1	51	M	Low-grade adenocarcinoma, invasive into the subserosal adipose tissue
CRC_2	48	M	Invasive adenocarcinoma
CRC_3	85	M	Low-grade adenocarcinoma arising in a tubulovillous adenoma
CRC_4	72	F	Moderately differentiated invasive adenocarcinoma extending to the serosal surface
CRC_5	70	M	Mucinous adenocarcinoma with signet-ring cell features, poorly differentiated
CRC_6	85	F	Mucinous adenocarcinoma
CRC_7	76	F	Moderately-differentiated mucinous adenocarcinoma with signet-ring cell features
CRC_8	59	F	Invasive moderately differentiated adenocarcinoma
CRC_9	84	F	Moderately-differentiated adenocarcinoma
CRC_10	29	F	Invasive colorectal adenocarcinoma,
CRC_11	69	F	Invasive moderately differentiated adenocarcinoma
CRC_12	56	M	Invasive adenocarcinoma
CRC_13	39	F	Invasive adenocarcinoma, moderately to poorly differentiated
CRC_14	46	M	Moderately-differentiated mucinous adenocarcinoma
CRC_15	91	F	Invasive adenocarcinoma, poorly differentiated
CRC_16	87	F	Invasive moderately-differentiated colonic adenocarcinoma (4.8 cm)
CRC_17	62	M	Invasive adenocarcinoma, moderately differentiated
CRC_18	36	F	Residual low-grade adenocarcinoma
CRC_19	37	F	Invasive adenocarcinoma, low-grade
CRC_20	82	F	Colorectal adenocarcinoma
CRC_21	90	F	Invasive colonic adenocarcinoma, poorly differentiated
CRC_22	68	M	Residual intramucosal adenocarcinoma
CRC_23	54	M	Invasive colorectal adenocarcinoma, moderately differentiated
CRC_24	72	M	Invasive adenocarcinoma, moderately differentiated
CRC_25	48	F	Invasive adenocarcinoma
CRC_26	47	F	Invasive adenocarcinomama
CRC_27	54	M	Adenocarcinoma with mucinous features
CRC_28	43	M	Invasive low grade adenocarcinoma
CRC_29	44	M	Moderately-differentiated adenocarcinoma
CRC_30	50	F	Invasive moderately differentiated adenocarcinoma
CRC_31	47	M	Moderately differentiated colorectal adenocarcinoma
SCC_1	87	M	Invasive keratinizing squamous cell carcinoma, moderately differentiated · Size: 3.0 cm
SCC_2	78	M	Residual invasive squamous cell carcinoma with therapy effect
SCC_3	93	M	Well-differentiated invasive squamous cell carcinoma
SCC_4	72	M	moderate to poorly differentiated squamous cell carcinoma
SCC_5	84	F	Invasive squamous cell carcinoma
SCC_6	84	M	Squamous cell carcinoma
SCC_7	79	M	Invasive squamous cell carcinoma
MM_1	83	M	Mucosal melanoma
MM_2	43	M	metastatic melanoma
MM_3	53	M	lymph nodes positive for melanoma
MM_4	52	F	Melanoma
GAC_1	66	M	Invasive adenocarcinoma, poorly differentiated
GAC_2	44	F	Poorly differentiated adenocarcinoma with signet ring features
GAC_3	57	F	Residual adenocarcinoma, poorly differentiated
PDAC_1	63	M	Residual pancreatic ductal adenocarcinoma
PDAC_2	72	F	Residual pancreatic ductal adenocarcinoma
PDAC_3	82	F	Moderately-differentiated pancreatic ductal adenocarcinoma
PDAC_4	77	M	Pancreatic ductal adenocarcinoma with involvement of vascular groove
PDAC_5	53	F	Moderately differentiated pancreatic ductal adenocarcinoma
PDAC_6	76	M	Moderately differentiated pancreatic ductal adenocarcinoma with involvement of portal vein
GBM_1	81	M	Early/evolving glioblastoma, IDH-wildtype, CNS WHO grade 4. negative for promoter methylation of the MGMT gene
GBM_2	57	M	Glioblastoma, IDH-wildtype, CNS WHO grade 4, negative for promoter methylation of the MGMT gene
GBM_3	65	F	Glioblastoma, IDH-wildtype, CNS WHO grade 4 , positive For MGMT Promoter Methylation
GBM_4	80	M	Glioblastoma, IDH-wildtype
GBM_5	77	M	Glioblastoma
GBM_6	70	M	Glioblastoma
Table S1. Patient characteristics of surgical tumor resections used for organoid generation.
ccRCC: clear cell renal cell carcinoma, NSCLC: non-small cell lung carcinoma, CRC: colon adenocarcinoma, SCC: cutaneous squamous cell carcinoma, MM: melanoma, GAC: gastric adenocarcinoma, PDAC: pancreatic adenocarcinoma, GBM: glioblastoma.
