## Supplementary Table S3 for "Organoid modeling of tumor-associated macrophages reveals phagocytosis checkpoint blockade-induced conversion to an immunosuppressive SPP1+ phenotype"

### Sheet: Sheet1
Supplementary Table S3. Cytokine profiles altered by anti-CD47 in ALI PDO
Sample ID	CCL3		CCL4		TNF		IFN		CXCL9		CXCL10
	IgG1	Anti-CD47	IgG1	Anti-CD47	IgG1	Anti-CD47	IgG1	Anti-CD47	IgG1	Anti-CD47	IgG1	Anti-CD47
ccRCC_1	660.43	3196.09	6000*	6000*	271	340.61	148.26	173.29	104454	93871.6	732845.92*	732845.92*
ccRCC_6	50000*	50000*	8547.7*	8547.7*	668.17	961.12	116.36	227.67	478692.58*	478692.58*	2722.08	2159.49
ccRCC_7	793.37	50000	412.25	8547.7	334.35	1053.82	79.47	87.18	65547.2	153808	27377.5	9100.18
ccRCC_8	1705.92	50000	594.89	8547.7	117.96	211.91	37.88	43.88	13281	19123	293.36	545.06
ccRCC_10	50000*	50000*	473.7	952.55	304.73	299.52	165	155.27	40683.7	49314.7	425.6	531.78
ccRCC_19	478.07	4065.26	960.7	6000	136.9	274.79	99.66	99.36	6688753.69*	6688753.69*	40000*	40000*
ccRCC_20	160.25	2333.79	282.25	6000	196.14	283.35	104.74	94.84	6688753.69*	6688753.69*	40000*	40000*
ccRCC_21	50000*	50000*	6000*	6000*	155.31	137.58	82.24	73.04	15870.9	10560.6	281.72	132.94
ccRCC_22	856.34	919.41	900.11	6000	65.78	82.97	31.93	42.24	35171.1	61568.4	187.28	315.99
ccRCC_23	658.31	894.43	538.33	808.86	169.07	260.55	68.21	88	27765.7	33734.1	4989.56	40000
ccRCC_25	1877.34	50000	439.92	1962.5	206.15	262.35	54.39	52.66	50607.8	65722.9	8850.76	40000
ccRCC_26	611.52	2978.11	938.26	6000	184.67	238.26	10.96	30.45	23337.3	45348.3	628.7	1077.96
ccRCC_27	50000*	50000*	6000*	6000*	267.49	332.07	195.72	214.56	135202	131163	1576.03	1527.07
ccRCC_28	2818.91	50000	6000*	6000*	105.54	161.81	39.57	32.29	67872	41936.1	1269.92	1764.63
ccRCC_37	690.46	5401.3	2144.96	6000	259.33	440.21	86.56	41.2	45723.2	56395.8	3792.25	2176.86
ccRCC_38	124.28	148.07	53.81	61.44	127.01	81.96	81.27	52.18	36986.7	30019.1	2598.71	1843.46
ccRCC_39	1193.54	2792.07	5083.71	6000	213.35	200.41	66.83	46.45	48040.1	25894.3	2085.5	744.88
ccRCC_40	363.79	1750.39	291.8	8547.7	257.49	282.46	111.72	94.73	478692.58*	478692.58*	892.73	983.28
ccRCC_47	1453.96	857.87	130.8	342.28	278.57	327.44	71.44	113.87	69012.4	79984.6	1906.97	15624.7
NSCLC_12	122.1	314.48	104.61	236.79	45.14	86.38	18.95	43.77	478693	478693	439.44	1418.7
NSCLC_13	128.35	180.57	39.77	62.9	98.32	126.64	18.83	20.35	1952.08	3490	17.8	24.54
NSCLC_14	253.92	286.77	117.85	85.04	153.65	92.32	71.27	49.7	62756.9	43550.1	879.37	436.03
NSCLC_15	263.44	583.5	60.09	115.36	139.94	189.71	47.2	62.89	26443	27469.4	527.47	225.53
NSCLC_16	563.09	881.42	92.72	152.28	148.96	166.07	77.4	68.25	14744.8	10927.6	21.28	20.79
NSCLC_17	3409.54	50000	390.07	4102.6	113.6	156.52	44.88	44.06	69671.1	17340.9	636.5	228.6
NSCLC_18	50000*	50000*	818.66	6000	234.03	204.69	148.19	90.03	162623	114756	49155.29*	49155.29*
NSCLC_19	1569.48	50000	476.1	6000	281.06	170.97	347.65	94.35	204435	86778.4	49155.3	909.37
NSCLC_21	1831.96	2217.47	669.66	478.37	198.56	255.92	39.31	34.07	73751.6	23900.8	118.75	91.28
NSCLC_23	164.86	181.02	49.46	53	100.72	97.62	35.29	31.61	18857.6	15521.8	46.97	53.01
NSCLC_24	12494.5	50000	6000*	6000*	295.64	360.47	133.41	235.98	98303.1	182074	430717.88*	430717.88*
NSCLC_29	6277.53	50000	6000*	6000*	136.67	209.79	62.66	78.59	48736.2	79265.6	425.49	654.27
NSCLC_31	295.78	1487.28	66.54	341.34	49.58	100.72	27.28	32	5045.72	6302.71	28.29	26.61
NSCLC_32	50000*	50000*	6000*	6000*	381.09	493.77	226.57	467.08	100266	167178	64.65	76.69
NSCLC_33	147.35	1979.52	513.46	6000	124.4	210.16	54.23	41.38	141465	70235.3	40000*	40000*
NSCLC_34	115.86	111.81	5.81	5.62	22.68	13.25	7.35	6.91	3066.01	2593.78	104.88	76.4
NSCLC_35	1710.03	1484.09	215.66	209.81	221.66	193.89	88.06	72.63	54041.6	45414	267.03	189.26
NSCLC_36	290.07	485.06	52.86	71.62	91.34	132.26	42.84	43.65	4071.6	8285.89	19.06	20.79
NSCLC_37	211.19	636.93	58.91	159.03	38.11	34.75	3.95	3.88	5216.74	7215.43	13.48	20.95
NSCLC_38	304.08	996.27	118.79	338.79	14.79	77.78	8.6	51.26	16401.8	75105.5	99.67	732846
CRC_3	50000*	50000*	848.5	626.77	65.97	69.67	21.44	22.89	2256.85	3287.47	25.81	66.32
CRC_4	345.84	1075.12	116.44	431.86	239.58	242.97	266.09	78.65	156384	92909.1	430717.88*	10494.31*
CRC_5	2263.93	3055.57	2815.84	6000	212.62	231.22	59.04	90.03	37835.1	45845.6	4442.79	3772
CRC_6	1007.25	1213.78	144.64	149.72	358.41	333.7	404.59	408.23	305888	259741	49155.29*	49155.29*
CRC_8	97.47	387.66	48.34	290.48	107.03	154.19	57.23	77	21905.5	53387.2	1132.05	13687.5
CRC_10	50000*	50000*	6000*	6000*	172.7	218.55	81.55	85.5	6955.24	9503.06	654.84	1123.58
CRC_16	632.86	3171.38	168.56	1399.5	271.4	309.76	135.88	257.52	150580	231945	430717.88*	430717.88*
CRC_17	244.41	50000	24.05	45.95	206.96	264.44	138.98	108.42	29655.4	136767	1162.79	49155.3
CRC_19	335.33	1678.07	234.8	607.66	317.61	407.15	414.22	1001.45	297785	362205	40000*	40000*
CRC_20	671.79	1172.39	63.2	108.03	30.77	102.52	22.93	48.13	7542.94	28226.9	443.59	2465.87
Values in blue exceeded the upper limit of detection and were excluded from analysis.
