## Supplementary Table S4 for "Organoid modeling of tumor-associated macrophages reveals phagocytosis checkpoint blockade-induced conversion to an immunosuppressive SPP1+ phenotype"

### Sheet: Table S4
gene	p_val	avg_log2FC	pct.1	pct.2	p_val_adj
SPP1	1.18567e-179	2.40502	0.546	0.411	3.50923e-175
SH3BGRL3	1.49608e-143	0.576219	0.906	0.892	4.42795e-139
MATK	6.03559e-109	1.92129	0.134	0.046	1.78635e-104
RGCC	1.49501e-95	0.839186	0.552	0.441	4.42477e-91
TREM2	6.22435e-82	1.4338	0.163	0.077	1.84222e-77
MMP9	5.89727e-78	0.969324	0.598	0.49	1.74541e-73
HPCAL1	4.56766e-77	0.490886	0.557	0.437	1.35189e-72
BCAP31	1.37014e-65	0.40994	0.754	0.698	4.0552e-61
IL1RN	1.00611e-60	0.567987	0.376	0.269	2.97779e-56
TIMP1	1.5928e-58	0.483437	0.792	0.74	4.71421e-54
HCST	2.65722e-56	0.761971	0.3	0.207	7.86456e-52
GAPDH	1.06777e-55	0.2872	0.949	0.941	3.16028e-51
RAC2	1.0949e-53	0.334809	0.596	0.48	3.24058e-49
CHST15	9.55911e-53	0.475726	0.43	0.331	2.82921e-48
FBP1	3.58999e-51	1.28312	0.14	0.076	1.06253e-46
GSN	1.13343e-43	0.550921	0.439	0.36	3.35461e-39
OSBPL8	1.2504e-42	0.522964	0.513	0.436	3.7008e-38
CSTB	2.04275e-40	0.296879	0.962	0.961	6.04593e-36
TPI1	3.49746e-40	0.251526	0.889	0.872	1.03514e-35
MMP1	2.56231e-39	0.839578	0.253	0.179	7.58368e-35
ITGB8	3.51946e-39	0.449748	0.418	0.331	1.04165e-34
RAB7B	5.33841e-39	0.595529	0.229	0.157	1.58001e-34
TPM4	5.47221e-39	0.215612	0.845	0.788	1.61961e-34
FGR	1.20804e-38	0.63531	0.219	0.149	3.57544e-34
FLNA	3.29934e-38	0.351162	0.613	0.541	9.76507e-34
ARPC2	4.18675e-38	0.166869	0.943	0.92	1.23915e-33
CAMK1	4.54913e-38	0.663004	0.249	0.178	1.34641e-33
UBE2J1	4.67171e-38	0.401874	0.369	0.284	1.38268e-33
FABP5	5.21478e-38	0.555896	0.765	0.741	1.54342e-33
CD276	1.49326e-37	0.623435	0.222	0.153	4.41961e-33
VKORC1	1.58417e-37	0.345528	0.596	0.535	4.68866e-33
LGALS1	1.26523e-36	0.248098	0.944	0.936	3.74469e-32
SLC11A1	6.43604e-36	0.320405	0.478	0.387	1.90488e-31
CXXC5	2.59613e-35	0.606083	0.217	0.15	7.68378e-31
MYL6	1.412e-34	0.197181	0.963	0.965	4.17909e-30
MCEMP1	6.26647e-33	0.770863	0.173	0.115	1.85469e-28
FAM20C	9.55592e-33	0.557881	0.401	0.338	2.82826e-28
ACTN1	1.89453e-32	0.409499	0.36	0.284	5.60725e-28
FCER2	7.15762e-32	0.792233	0.131	0.081	2.11844e-27
SMIM3	5.82978e-31	0.429764	0.304	0.232	1.72544e-26
JARID2	8.60165e-31	0.339469	0.487	0.411	2.54583e-26
CSF1	1.11722e-30	1.04887	0.188	0.132	3.30663e-26
CYSTM1	3.11891e-30	0.258826	0.707	0.657	9.23104e-26
TYROBP	6.75224e-30	0.229579	0.969	0.972	1.99846e-25
ITGAX	2.50455e-29	0.366416	0.436	0.363	7.41272e-25
SELENOW	5.91366e-29	0.330808	0.544	0.487	1.75027e-24
ACTB	1.88585e-28	0.208631	0.996	0.997	5.58156e-24
UBASH3B	1.36885e-27	0.630699	0.174	0.12	4.05138e-23
ST14	6.59176e-27	0.498534	0.225	0.166	1.95096e-22
AP2S1	2.20426e-26	0.243184	0.762	0.747	6.52395e-22
ITGB2	3.02889e-26	0.361768	0.589	0.542	8.96461e-22
ECM1	3.52679e-26	0.438212	0.229	0.169	1.04382e-21
C9orf16	5.49465e-26	0.415372	0.382	0.32	1.62625e-21
CALM3	5.93763e-26	0.268115	0.564	0.502	1.75736e-21
NOP10	7.02463e-26	0.210606	0.774	0.744	2.07908e-21
GALNT6	9.30087e-26	0.551929	0.176	0.123	2.75278e-21
CTSL	1.10317e-25	0.162532	0.974	0.973	3.26506e-21
YBX1	1.1646e-25	0.163765	0.925	0.907	3.44686e-21
PPDPF	1.95409e-25	0.332004	0.676	0.64	5.78351e-21
TPRG1	5.03993e-25	0.546276	0.272	0.212	1.49167e-20
PLAUR	6.86411e-25	0.169929	0.957	0.932	2.03157e-20
TXNDC17	9.09314e-25	0.321439	0.45	0.386	2.6913e-20
TREM1	2.1491e-24	0.363101	0.347	0.28	6.36068e-20
VDAC1	2.18479e-24	0.271321	0.518	0.457	6.46633e-20
METRNL	2.38058e-24	0.188006	0.813	0.766	7.0458e-20
ACTG1	2.44578e-24	0.182423	0.897	0.877	7.23877e-20
CD82	3.25282e-24	0.330062	0.411	0.348	9.62738e-20
MIF	4.80889e-24	0.513476	0.755	0.757	1.42329e-19
RAB13	4.93407e-24	0.268505	0.517	0.451	1.46034e-19
TSPAN3	1.00745e-23	0.271059	0.459	0.39	2.98176e-19
PGAM1	3.16269e-23	0.207355	0.602	0.539	9.3606e-19
CDC37	3.71586e-23	0.258646	0.495	0.429	1.09978e-18
CD99	6.48421e-23	0.179249	0.797	0.771	1.91913e-18
CALM1	7.90448e-23	0.137437	0.955	0.948	2.33949e-18
RFX8	8.04931e-23	0.556284	0.133	0.089	2.38235e-18
ERO1A	8.26744e-23	0.317253	0.35	0.287	2.44691e-18
IL1R1	1.56368e-22	0.389211	0.379	0.32	4.62801e-18
CRADD	1.88851e-22	0.396957	0.317	0.255	5.58941e-18
P4HB	1.89158e-22	0.195307	0.649	0.595	5.59851e-18
OST4	2.25663e-22	0.154562	0.789	0.751	6.67895e-18
PGK1	2.25665e-22	0.169862	0.79	0.749	6.67901e-18
TIAM1	7.88297e-22	0.639301	0.149	0.105	2.33312e-17
MRAS	1.20945e-21	0.467815	0.225	0.173	3.57961e-17
PDXK	2.23492e-21	0.2571	0.464	0.4	6.61469e-17
LDHA	2.79516e-21	0.13681	0.729	0.675	8.27283e-17
PPP1R14B	3.86088e-21	0.328315	0.299	0.24	1.1427e-16
CXCL5	6.75854e-21	0.308106	0.61	0.56	2.00032e-16
GNAS	8.30567e-21	0.125428	0.917	0.895	2.45823e-16
MCRIP2	1.3123e-20	0.397195	0.28	0.226	3.88402e-16
ASAP1	1.57653e-20	0.347031	0.582	0.542	4.66605e-16
TSTD1	2.11564e-20	0.529417	0.129	0.088	6.26167e-16
NT5E	2.18122e-20	0.668447	0.112	0.074	6.45577e-16
ITGB5	2.9555e-20	0.493765	0.216	0.167	8.74741e-16
ZMIZ1-AS1	4.99661e-20	0.400651	0.259	0.206	1.47885e-15
BNIP3	5.38427e-20	0.335324	0.411	0.356	1.59358e-15
ITGB1BP1	7.12589e-20	0.428033	0.222	0.172	2.10905e-15
HSD3B7	7.6547e-20	0.417923	0.208	0.158	2.26556e-15
INHBA	8.80195e-20	0.263017	0.313	0.254	2.60511e-15
MMP24OS	1.51909e-19	0.26504	0.45	0.394	4.49605e-15
ME2	2.0367e-19	0.247599	0.48	0.421	6.02803e-15
LYZ	5.50323e-26	-0.251856	0.72	0.775	1.62879e-21
CPVL	5.04154e-26	-0.385163	0.258	0.325	1.49214e-21
FPR3	1.59422e-26	-0.368084	0.338	0.404	4.71841e-22
ARL4C	1.44907e-26	-0.214492	0.679	0.74	4.2888e-22
TUBA1C	6.07808e-27	-0.169688	0.786	0.838	1.79893e-22
SECTM1	2.12376e-27	-0.617041	0.112	0.165	6.2857e-23
BST2	1.78968e-27	-0.310229	0.51	0.572	5.29691e-23
TRIM69	1.46931e-27	-0.519121	0.135	0.193	4.34871e-23
GIMAP8	1.32358e-27	-0.821309	0.072	0.117	3.91739e-23
GPNMB	3.3232e-28	-0.384516	0.632	0.672	9.83566e-24
AC243829.4	2.4639e-28	-0.893709	0.081	0.128	7.29239e-24
NUPR1	9.85705e-29	-0.524568	0.223	0.288	2.91739e-24
PLAAT3	6.75278e-29	-0.659	0.088	0.139	1.99862e-24
HLA-F	6.73607e-29	-0.405537	0.218	0.288	1.99367e-24
MS4A7	2.06058e-29	-0.241678	0.754	0.798	6.09869e-25
ATF3	1.86825e-29	-0.334382	0.635	0.688	5.52946e-25
FCGR2B	1.3766e-29	-0.52085	0.188	0.253	4.07432e-25
GBP5	4.97363e-30	-0.485296	0.112	0.17	1.47205e-25
FCGR3A	9.50943e-31	-0.483154	0.285	0.354	2.81451e-26
APOL6	4.27683e-31	-0.460927	0.191	0.26	1.26581e-26
CALHM6	3.91728e-31	-0.710844	0.114	0.172	1.1594e-26
FYB1	3.66345e-32	-0.345596	0.273	0.351	1.08427e-27
BTG2	2.49145e-32	-0.270994	0.568	0.645	7.37394e-28
VAMP5	1.35767e-32	-0.673336	0.158	0.221	4.01829e-28
TAP2	1.19582e-32	-0.558284	0.122	0.184	3.53927e-28
EGR1	2.4746e-33	-0.381876	0.505	0.58	7.32406e-29
GADD45B	1.61981e-33	-0.389436	0.517	0.582	4.79416e-29
OAS1	1.17835e-33	-0.641221	0.141	0.206	3.48756e-29
TPT1	9.62782e-34	-0.188721	0.995	0.997	2.84955e-29
PSMB8	4.78699e-34	-0.437461	0.274	0.351	1.41681e-29
NCF1	1.80236e-34	-0.481179	0.181	0.253	5.33443e-30
TYMP	6.62498e-35	-0.361614	0.501	0.566	1.96079e-30
CD163L1	5.16702e-35	-0.785513	0.093	0.15	1.52928e-30
CDKN1A	7.59907e-36	-0.21885	0.779	0.831	2.2491e-31
C2	6.77393e-36	-0.643339	0.197	0.266	2.00488e-31
ANXA1	1.00114e-36	-0.378662	0.825	0.861	2.96308e-32
CCL18	4.35716e-37	-1.38413	0.33	0.393	1.28959e-32
LILRB5	1.56099e-37	-0.851547	0.096	0.156	4.62005e-33
CCL13	8.99754e-38	-0.994993	0.075	0.131	2.663e-33
TAP1	8.93507e-38	-0.22902	0.249	0.339	2.64451e-33
ITM2B	2.68844e-38	-0.183977	0.919	0.947	7.95696e-34
TCN2	2.21957e-39	-1.05151	0.057	0.108	6.56927e-35
LGMN	1.00136e-39	-0.421904	0.694	0.727	2.96372e-35
LCP2	1.57638e-40	-0.293262	0.603	0.685	4.6656e-36
PSME1	1.52619e-41	-0.317507	0.533	0.616	4.51706e-37
SERPING1	4.1226e-42	-0.644278	0.151	0.226	1.22017e-37
CST3	1.31568e-42	-0.395843	0.863	0.871	3.89402e-38
SOD2	2.55544e-43	-0.183078	0.987	0.989	7.56332e-39
SAT1	1.00035e-43	-0.151311	0.976	0.984	2.96072e-39
PLAU	1.51729e-44	-0.419129	0.43	0.516	4.49072e-40
IER2	7.42821e-45	-0.367087	0.682	0.752	2.19853e-40
MPEG1	5.88425e-45	-0.559559	0.208	0.294	1.74156e-40
HS3ST2	1.46656e-45	-1.11968	0.135	0.207	4.34057e-41
CFD	5.85947e-46	-0.622205	0.265	0.349	1.73423e-41
GBP2	1.6819e-46	-0.553187	0.285	0.374	4.97791e-42
PLAAT4	9.05086e-49	-1.021	0.066	0.128	2.67878e-44
LAP3	1.38714e-49	-0.568415	0.257	0.349	4.10553e-45
NCF4	1.99597e-50	-0.478497	0.408	0.494	5.90746e-46
SELENOP	1.28697e-51	-1.04184	0.172	0.25	3.80904e-47
LGALS3BP	9.74693e-53	-0.794262	0.123	0.203	2.8848e-48
ZFP36	1.07638e-53	-0.206003	0.815	0.885	3.18576e-49
EEF1A1	1.57777e-54	-0.222682	0.989	0.989	4.66971e-50
CTSS	8.61881e-55	-0.192835	0.825	0.879	2.55091e-50
RBP1	6.6677e-55	-1.17218	0.12	0.197	1.97344e-50
EPSTI1	5.8812e-55	-0.545049	0.23	0.33	1.74066e-50
IFITM3	3.69904e-55	-0.514844	0.527	0.613	1.0948e-50
CTSC	3.17932e-55	-0.472096	0.634	0.701	9.40983e-51
FOS	1.05186e-57	-0.257592	0.821	0.895	3.11318e-53
UBE2L6	6.16124e-58	-0.638183	0.221	0.319	1.82354e-53
GIMAP5	2.24315e-60	-0.891305	0.118	0.203	6.63904e-56
HLA-DOA	8.9824e-61	-1.02321	0.077	0.153	2.65852e-56
C1QA	5.85604e-64	-1.0026	0.464	0.553	1.73321e-59
HLA-A	3.84167e-67	-0.235179	0.978	0.986	1.13702e-62
HLA-C	2.97454e-68	-0.211814	0.916	0.958	8.80374e-64
MS4A6A	9.25026e-70	-0.910891	0.14	0.237	2.7378e-65
TMEM176B	1.48982e-73	-0.338129	0.593	0.715	4.40942e-69
C1QC	5.03788e-75	-0.859728	0.595	0.683	1.49106e-70
PSME2	3.58044e-75	-0.599152	0.425	0.533	1.0597e-70
FOLR2	3.00856e-77	-1.63796	0.102	0.192	8.90443e-73
TMEM176A	5.05853e-82	-0.437138	0.455	0.592	1.49717e-77
GBP1	2.42697e-87	-0.851189	0.214	0.335	7.18311e-83
HLA-B	2.68477e-91	-0.241501	0.964	0.989	7.94611e-87
IRF1	2.8721e-92	-0.733395	0.446	0.561	8.50056e-88
CCL8	6.20393e-94	-0.743538	0.25	0.383	1.83618e-89
FUCA1	4.46052e-95	-1.05897	0.398	0.507	1.32018e-90
HLA-DMB	6.58928e-99	-0.790866	0.214	0.348	1.95023e-94
HLA-E	3.9835e-103	-0.274671	0.891	0.942	1.179e-98
PSMB9	9.26951e-105	-0.828244	0.272	0.408	2.7435e-100
C1QB	3.17687e-108	-0.977269	0.46	0.578	9.40259e-104
HLA-DRB5	1.72257e-120	-0.602554	0.581	0.681	5.09828e-116
HLA-DMA	6.04127e-123	-0.679929	0.516	0.637	1.78803e-118
HLA-DQB1	8.09598e-170	-0.728958	0.574	0.72	2.39617e-165
B2M	2.32721e-181	-0.354339	1	1	6.88785e-177
HLA-DRB1	2.01641e-187	-0.488323	0.884	0.935	5.96798e-183
STAT1	4.39172e-195	-0.749178	0.429	0.628	1.29982e-190
HLA-DQA1	2.12725e-217	-0.50628	0.579	0.764	6.29603e-213
HLA-DPA1	1.74785e-220	-0.545015	0.679	0.845	5.17312e-216
HLA-DPB1	1.55712e-241	-0.504404	0.615	0.816	4.60861e-237
HLA-DRA	4.69445e-248	-0.456463	0.803	0.929	1.38942e-243
CD74	2.74119e-259	-0.50392	0.895	0.964	8.11311e-255
Supplementary Table S4. Differentially regulated genes in organoid TAM induced by anti-CD47 from Figure 5F.
